# Architectural fragility of gene regulatory networks underlies hematopoietic stem cell aging

**DOI:** 10.64898/2026.06.03.729976

**Authors:** Harlan P. Stevens, Ali Doğa Yücel, Russell A. Gould, George Cai, Vadim N. Gladyshev, Alexandru M. Plesa, George M. Church

## Abstract

Hematopoietic stem and progenitor cell (HSPC) aging contributes to immune dysfunction and age-associated disease, but its regulatory mechanisms remain unclear. Here, we present the largest single-cell multiome atlas of human circulating HSPCs to date, with >380,000 paired RNA and ATAC profiles across 77 donors. Beyond recapitulating established hallmarks of HSPC aging, we reconstructed a high-resolution gene regulatory network and identified a global rewiring in which stress-response and myeloid transcription factor (TF) programs expand, while self-renewal and lymphoid lineage-defining circuitry collapses. We associate these phenotypes with increased cis-regulatory entropy, including elevated transcriptomic noise, weakened peak-to-gene coupling, and chromatin peak broadening. This rewiring is selective, where TFs with GC-rich, promoter-proximal architectures are preserved or amplified, and complex, distal enhancer-dependent identity networks are eroded. Thus, these findings suggest that progressive entropic destabilization of gene regulatory architecture simultaneously drives stress hyperactivation, myeloid bias, and identity loss in aging HSPCs.

---

Aging is one of the most fundamental unsolved problems in biology, and it still lacks a mechanistic understanding, and is broadly defined by its effects – a progressive functional decline and elevated disease incidence and mortality. With nearly every cell in the human body residing within 50-100 μm away from a blood vessel^1^, the hematopoietic system is a central regulator of organismal health and longevity. Consequently, hematopoietic deterioration may act as a systemic amplifier of age-related pathology, manifesting as chronic inflammation, immunosenescence, anemia, increased clonal hematopoiesis of indeterminate potential (CHIP), and myeloid malignancies^2–6^. These cascading dysfunctions ultimately trace back to hematopoietic stem and progenitor cells (HSPCs), which sustain all blood and immune lineages. Thus, age-related HSPC dysfunction is both a driver of hematologic disease and a high leverage point for intervention in aging.

Tracing these organism-wide phenotypes to the cellular level, several studies have demonstrated that aged HSPCs undergo a loss of self-renewal capacity, an expansion of the phenotypic stem cell pool, and a skewed differentiation trajectory toward the myeloid lineage^7,8^. While this age-associated “myeloid bias” was traditionally viewed as a uniform lineage shift, recent high-resolution clonal tracking and single-cell analyses support a more nuanced model: a disproportionate loss of lymphoid potential accompanied by clonal compensation within the myeloid compartment^9–11^. Moreover, while cell-extrinsic factors such as chronic inflammatory remodeling of the bone marrow niche^12^ are recognized as upstream triggers, emerging evidence suggests that the resulting functional decline is ultimately locked in by profound, cell-intrinsic epigenetic and transcriptional rewiring^13–16^. Here, we use cell-intrinsic aging to refer to age-associated molecular changes observed within phenotypically matched HSPC populations, after accounting for shifts in cell-type composition and measured donor covariates.

Previous multi-omics studies have mapped these epigenetic shifts, consistently identifying the hyperactivation of stress-response pathways, particularly those driven by the AP-1 transcription factor (TF) complex^17,18^. Recently, the “SIPHON” model proposed a mechanism for this phenomenon, suggesting that AP-1 overactivation hijacks essential transcriptional co-factors, leading to the closing of chromatin at cell identity-associated loci^19^. Additionally, AP-1 activation has been shown to induce persistent epigenetic states that prime HSPCs for dysfunction and are inherited intrinsically across lineages^20,21^. While the SIPHON model alone partially explains the selective vulnerabilities of aging HSPCs, it remains unclear why AP-1 activation would preferentially degrade self-renewal and lymphoid programs while sparing, or even enhancing, myeloid trajectories, which themselves rely on lineage-specific TFs. Thus, a comprehensive, unbiased understanding of how aging reshapes gene regulatory networks (GRNs) and induces subsequent phenotypic decline is still lacking^22^.

To address this gap, we used single-cell multiome (paired scRNA-seq and scATAC-seq)^23^ profiling to map the coupled epigenetic and transcriptomic states of human circulating HSPCs across adulthood. This multimodal approach enabled reconstruction of age-associated GRNs^24^ at the level of individual regulons, defined here as transcription factors together with their inferred target genes. This allowed us to quantify network rewiring and TF activity changes with single-cell resolution. With this framework, we confirmed a robust, age-dependent increase in stress-related (AP-1) TF activity coupled with a decline in identity programs^19,25^. We also found an increase in myeloid and erythroid TF activity, coupled with a reciprocal global decline in the core programs governing lymphoid differentiation and HSC and self-renewal.

Integrating these findings, we found that the TFs preserved or amplified with age share distinct regulatory architectures from those that decline, suggesting that the structural properties of a regulon, not its lineage role alone, shape its vulnerability to aging. We propose that hematopoietic aging is driven by an entropic destabilization of regulatory architecture, in which complex, distal regulatory programs are progressively eroded while robust, proximal programs are preserved or expanded.
