## Supplementary Table 1 for "Architectural fragility of gene regulatory networks underlies hematopoietic stem cell aging"

### Sheet: Supp_Table_1
Supplementary Table 1. Curated assignment of hematopoietic transcription factors to lineage programs and functional roles. TFs were manually curated from the literature and assigned to one of five lineage categories: HSC self-renewal, lymphoid, myeloid/erythroid, stress/reactive, and other (general/basal).
TF Name	Lineage
HLF	HSC self-renewal
MECOM	HSC self-renewal
FOXO1	HSC self-renewal
FOXO3	HSC self-renewal
LMO2	HSC self-renewal
MEIS1	HSC self-renewal
PBX1	HSC self-renewal
GATA2	HSC self-renewal
ERG	HSC self-renewal
RUNX1	HSC self-renewal
ETV6	HSC self-renewal
FLI1	HSC self-renewal
HOXA9	HSC self-renewal
MYB	HSC self-renewal
LDB1	HSC self-renewal
LYL1	HSC self-renewal
PBX3	HSC self-renewal
HMGA1	HSC self-renewal
STAT5B	HSC self-renewal
YY1	HSC self-renewal
ZEB1	HSC self-renewal
ZEB2	HSC self-renewal
PRDM1	Lymphoid
PAX5	Lymphoid
EBF1	Lymphoid
IKZF1	Lymphoid
IKZF2	Lymphoid
IKZF3	Lymphoid
POU2AF1	Lymphoid
BCL11A	Lymphoid
TCF4	Lymphoid
TCF12	Lymphoid
RUNX3	Lymphoid
BACH2	Lymphoid
MEF2C	Lymphoid
SOX4	Lymphoid
IRF4	Lymphoid
SPIB	Lymphoid
ZBTB16	Lymphoid
KLF13	Lymphoid
RUNX2	Lymphoid
ETV3	Myeloid / Erythroid
HOXA3	Myeloid / Erythroid
CEBPA	Myeloid / Erythroid
CEBPB	Myeloid / Erythroid
CEBPD	Myeloid / Erythroid
MAFB	Myeloid / Erythroid
SPI1	Myeloid / Erythroid
EGR1	Myeloid / Erythroid
KLF4	Myeloid / Erythroid
IRF8	Myeloid / Erythroid
ELF1	Myeloid / Erythroid
ETS2	Myeloid / Erythroid
GATA1	Myeloid / Erythroid
KLF1	Myeloid / Erythroid
TAL1	Myeloid / Erythroid
NFE2	Myeloid / Erythroid
MAFF	Myeloid / Erythroid
MXD1	Myeloid / Erythroid
NFIA	Myeloid / Erythroid
MAZ	Myeloid / Erythroid
BRCA1	Other (General/Basal)
CDC5L	Other (General/Basal)
CHD1	Other (General/Basal)
CHD2	Other (General/Basal)
CUX1	Other (General/Basal)
DRAP1	Other (General/Basal)
E2F1	Other (General/Basal)
E2F3	Other (General/Basal)
ELF2	Other (General/Basal)
ELK3	Other (General/Basal)
EP300	Other (General/Basal)
FOXJ3	Other (General/Basal)
FOXN3	Other (General/Basal)
FREM1	Other (General/Basal)
FUBP1	Other (General/Basal)
GATAD2A	Other (General/Basal)
HDAC2	Other (General/Basal)
HLTF	Other (General/Basal)
HMGXB4	Other (General/Basal)
ILF2	Other (General/Basal)
MAX	Other (General/Basal)
MTF2	Other (General/Basal)
MYC	Other (General/Basal)
NCOA1	Other (General/Basal)
NF1	Other (General/Basal)
PDLIM5	Other (General/Basal)
PHTF1	Other (General/Basal)
PLAGL1	Other (General/Basal)
POU2F1	Other (General/Basal)
RAD21	Other (General/Basal)
RCOR1	Other (General/Basal)
REST	Other (General/Basal)
RFX2	Other (General/Basal)
RFX3	Other (General/Basal)
RFX8	Other (General/Basal)
RREB1	Other (General/Basal)
SCAND1	Other (General/Basal)
SF1	Other (General/Basal)
SP3	Other (General/Basal)
TBL1XR1	Other (General/Basal)
TFDP1	Other (General/Basal)
TFDP2	Other (General/Basal)
TRPS1	Other (General/Basal)
UBE2K	Other (General/Basal)
YBX1	Other (General/Basal)
ZNF100	Other (General/Basal)
ZNF367	Other (General/Basal)
ZNF385D	Other (General/Basal)
ZNF654	Other (General/Basal)
ZNF704	Other (General/Basal)
THRB	Stress / Reactive
XBP1	Stress / Reactive
ATF3	Stress / Reactive
ATF4	Stress / Reactive
ATF6	Stress / Reactive
FOS	Stress / Reactive
FOSB	Stress / Reactive
FOSL1	Stress / Reactive
JUN	Stress / Reactive
JUNB	Stress / Reactive
JUND	Stress / Reactive
NFKB1	Stress / Reactive
REL	Stress / Reactive
NR3C1	Stress / Reactive
IRF1	Stress / Reactive
NFE2L2	Stress / Reactive
BACH1	Stress / Reactive
ATF2	Stress / Reactive
BHLHE40	Stress / Reactive
STAT3	Stress / Reactive
CREB3L2	Stress / Reactive
CREB5	Stress / Reactive
KLF10	Stress / Reactive
KLF12	Stress / Reactive
KLF2	Stress / Reactive
KLF3	Stress / Reactive
KLF6	Stress / Reactive
MEF2A	Stress / Reactive
MEF2D	Stress / Reactive
NFAT5	Stress / Reactive
NFATC2	Stress / Reactive
SMAD3	Stress / Reactive
STAT5A	Stress / Reactive
TCF7L2	Stress / Reactive
ZBTB20	Stress / Reactive
